# Single-Cell Roadmap of Early Hemato-Endothelial Development: Functions of Atf3, Zfp711 and Bcl6b

**DOI:** 10.1101/2025.02.23.639715

**Authors:** Ridvan Cetin, Giulia Picco, Jente van Staalduinen, Eric Bindels, Remco Hoogenboezem, Gregory van Beek, Mathijs A Sanders, Yaren Fidan, Ahmet Korkmaz, Joost Gribnau, Jeffrey van Haren, Danny Huylebroeck, Eskeatnaf Mulugeta, Frank Grosveld

## Abstract

Hematopoiesis is the process of producing blood cells. In mammalian embryos, hematopoiesis occurs in three consecutive overlapping waves (Neo et al. 2021; Dzierzak and Bigas 2018) that are regulated by transcription factors (TFs) and signaling proteins. We investigated the functions of three relatively poorly studied TFs in early embryonic hematopoietic development at single-cell resolution: Activating transcription factor 3 (Atf3), Zinc finger protein 711 (Zfp711), and B cell CLL/lymphoma 6, member B (Bcl6b). These TFs are upregulated early in development when hematopoietic and endothelial lineages separate from cardiac and other mesodermal lineages. We combined multiplexed single-cell RNA sequencing (scRNA-seq) and cell identity analysis using Flow Cytometric Analysis (FCA) with TF knockouts (KO) in *in-vitro* differentiating mouse embryonic stem cells (mESCs) to dissect the function of these TFs in lineage induction, specification, and separation. The *Atf3*-KO showed an increase of distinct mesodermal subpopulations, but a decrease of endothelial and erythro-myeloid progenitors (EMPs) by downregulation of important genes (i.e. *Runx1, Mafb, Egr1, Jun, Jund, Fos, Batf3*, and *Zf608)* that likely explains the effects on EMPs and the increased expression of interferon-related genes. In *Zfp711*-KO cells, the number of blood progenitor cells and erythroid cells increased, while the number of endothelial cells decreased. Furthermore, *Hoxa* expressing mesoderm decreased, while *Hoxb* expressing mesoderm increased. In contrast, the *Bcl6b*-KO had no observable effects on early hematopoiesis. In conclusion, we report the function of these three TFs function at different stages of hemato-endothelial lineage specification.

**HIGHLIGHTS:**

- Combined scRNA-seq and FCA on KO mESCs *in vitro* differentiation enabled unbiased identification of the respective TF functions during specific stages of hematoendothelial lineage specification.
- <u>*Atf3*-KO:</u> Increased abundance of mesodermal lineages and decreased endothelial lineages and EMPs.
  – Downregulation of key TF-encoding genes (e.g., *Runx1, Mafb, Egr1, Jun, Jund, Fos, Batf3, Zf608*) explain the effects on EMPs.
  – Generation of a distinct mesodermal subpopulation with high expression of sets of interferon and antiviral-related genes.
  – Upregulation of interferon and anti-viral-related genes, indicating Atf3 acts as a negative regulator of these genes.
- <u>*Zfp711*-KO:</u> Increased numbers of blood progenitor and erythroid cells. Decreased numbers of endothelial cells.
  – Shift in mesodermal populations: *Hoxa* expressing mesoderm decreased, and *Hoxb* expressing mesoderm increased.
  – *Hoxa9, Hoxa10, Hoxa13, Jun, Jund* and *Atf3* amongst the downregulated genes. The *Atf3* promoter has a potential Zfp711-binding site.
  – Increased expression in a given Endothelium subtype in endocardium *in vivo* and *in vitro*.
- <u>*Bcl6b*-KO:</u> No observable impact on early hematopoiesis.
