## Supplemental Table 1 for "Single-Cell Roadmap of Early Hemato-Endothelial Development: Functions of Atf3, Zfp711 and Bcl6b"

### Sheet: 0_Table_of_contents
Supplementary Table 1. Flow Cytometric Analysis Data and Statistical Test Results.
Supplementary Table_1A _Atf3-KO_FCA_mixed_effects	Atf3 KO	vs	NT Control	Results
Supplementary Table_1B _Atf3-KO_FCA_freq_data	Atf3 KO	vs	NT Control	Dataset
"Supplementary Table_1C _Zfp711-KO_FCA_mixed_effects	Zfp711 KO	vs	NT Control	Results
Supplementary Table_1D _Zfp711-KO_FCA_freq_data	Zfp711 KO	vs	NT Control	Dataset
Supplementary Table_1E _Bcl6b-KO_FCA_mixed_effects	Bcl6b KO	vs	NT Control	Results
Supplementary Table_1F _Bcl6b-KO_FCA_freq_data	Bcl6b KO	vs	NT Control	Dataset
The supplementary data for flow cytometric analysis includes results from cell surface marker staining at Day 4 and Day 7. Panels A, C, and E present the mixed-effects statistical analysis, while Panels B, D, and F show the frequency data for the staining panels.
Legend for Analysis Terms:
Measurement_hr: This refers to the human-readable (or user-defined) label for the measurement. It is typically a more descriptive or interpretable name used in reports and visualizations, as opposed to the raw measurement name.
Measurement: This is the variable or feature that was analyzed in the mixed-effects model. It represents the original names of the measurements as they appear in the dataset.
Mixed_Effects: The p-value resulting from the mixed-effects model, which tests the null hypothesis that the difference between groups (e.g., Conditions like Atf3 and Control) is zero, while accounting for random effects (e.g., Differentiation ).
Mean_Zfp711: The mean value of the measurement for the Zfp711 group (or condition). This is calculated as the average of the measurements in the Zfp711 group, excluding any missing values.
Mean_Control: The mean value of the measurement for the Control group. This is calculated as the average of the measurements in the Control group, excluding any missing values.
N_Zfp711: The number of samples (N) in the Zfp711 group that were used in the analysis after excluding missing values.
N_Control: The number of samples (N) in the Control group that were used in the analysis after excluding missing values.
Overall_Mean: The overall mean of the measurement across both Zfp711 and Control groups. It is calculated by taking the average of all the values, regardless of group assignment.
SD: Standard Deviation (SD) of the measurement across all samples, providing a measure of the dispersion or spread of the data from the mean.
Median: The median value of the measurement, which is the middle value when the data are sorted. It represents the 50th percentile of the data and is less sensitive to outliers than the mean.
IQR: Interquartile Range (IQR), which is a measure of statistical dispersion, representing the range between the 25th percentile (Q1) and the 75th percentile (Q3). It is used to assess the spread of the middle 50% of the data.
AIC (Akaike Information Criterion): A measure used to compare the goodness of fit of different statistical models. Lower values of AIC indicate a better-fitting model, taking into account both the complexity of the
BIC (Bayesian Information Criterion): Similar to AIC, BIC is another criterion used to compare models. It penalizes more complex models more strongly than AIC does, favoring simpler models if they explain the data sufficiently well.
Effect_Size: The magnitude of the difference between the Zfp711 and Control groups, expressed as a standardized effect size. This helps quantify the practical significance of the results, beyond just statistical significance.
CI_Lower (Confidence Interval - Lower Bound): The lower bound of the 95% confidence interval for the estimated effect size. It provides a range of values within which the true effect size is likely to fall, with 95% confidence.
CI_Upper (Confidence Interval - Upper Bound): The upper bound of the 95% confidence interval for the estimated effect size. It complements the lower bound to give a complete range for the confidence interval.
Significance: Indicates whether the result is statistically significant based on the p-value from the mixed-effects model. Typically, a p-value below a threshold (e.g., 0.05) would be marked as "Significant," while higher p-values would be marked as "Not Significant."

### Sheet: sTable_1A _Atf3-KO_FCA_mixe
Supplementary Table_1A _Atf3-KO_FCA_mixed_effects
Measurement_hr	Measurement	Mixed_Effects	Mean_Atf3	Mean_Control	Column1	Column2	N_Atf3	N_Control	Overall_Mean	SD	Median	IQR	AIC	BIC	Effect_Size	CI_Lower	CI_Upper	Significance	Fold Change
Flk1+ Pdgfra+	FP	0.211562	21.1842	19.7483	107.271	7.27066	12	18	20.3227	9.98539	18.75	15.425	164.474	170.079	-1.43583	2.31045	3.95548	n.s.	-7.27066
Flk1+ Pdgfra-	Fp	0.42378	29.8833	30.7833	97.0763	-2.92366	12	18	30.4233	4.71591	30.6	6.775	160.113	165.717	0.9	2.28247	3.90759	n.s.	2.92366
Flk1- Pdgfra+ (Day4)	fP	0.00390432	17.215	14.7178	116.967	16.9674	12	18	15.7167	5.83965	16.85	9.25	143.849	149.454	-2.49722	1.62488	2.78179	**	-16.9674
Flk1- Pdgfra-	fp	0.0936815	31.7417	34.7556	91.3283	-8.67168	12	18	33.55	9.23952	35.2	16.5	186.385	191.99	3.01389	3.5699	6.11165	n.s.	8.67168
Flk1+ (I)	Fm1	0.688835	52.4083	51.7611	101.25	1.2504	12	18	52.02	14.103	48.75	26.55	184.307	189.912	-0.647222	3.29418	5.63962	n.s.	-1.2504
Pdgfra+	P	0.00995126	37.6167	33.65	111.788	11.788	12	18	35.2367	6.14966	35.25	6.375	174.048	179.653	-3.96667	2.93996	5.03319	**	-11.788
Flk1+ Tek+	FT	0.393423	14.3417	15.0167	95.505	-4.49501	12	18	14.7467	2.22133	15.05	3.65	136.268	141.872	0.675	1.60305	2.74439	n.s.	4.49501
Flk1+ Tek-	Ft	0.170494	34.3083	36.0889	95.0662	-4.93381	12	18	35.3767	11.2912	32.25	20.725	171.171	176.776	1.78056	2.60332	4.45688	n.s.	4.93381
Flk1- Tek+	fT	0.0581618	12.2392	10.7361	114	14	12	18	11.3373	6.12879	11.4	11.885	142.141	147.746	-1.50306	1.56311	2.67604	n.s.	-14
Flk1- Tek-	ft	0.485157	39.0917	38.1722	102.409	2.40867	12	18	38.54	5.78336	39.7	8.475	169.303	174.908	-0.919444	2.67601	4.58131	n.s.	-2.40867
Flk1+ Tek+ (I) High/High	FTtip	0.199867	1.60333	1.385	115.764	15.7641	12	18	1.47233	0.627896	1.33	1.0275	52.9522	58.557	-0.218333	0.342101	0.585676	n.s.	-15.7641
Flk1+ (II)	Fm2	0.140326	48.4833	50.9111	95.2313	-4.76866	12	18	49.94	10.8731	47.95	17.25	183.042	188.647	2.42778	3.28972	5.63198	n.s.	4.76866
Tek+	T	0.412311	28.0917	27.1833	103.342	3.34151	12	18	27.5467	8.24561	29.75	13.975	162.191	167.796	-0.908333	2.24683	3.84656	n.s.	-3.34151
Icam2+ Cdh5+	IC	0.0467559	0.5	0.846611	59.059	-40.941	12	18	0.707967	0.513171	0.565	0.6725	50.3564	55.9611	0.346611	0.342163	0.585782	*	40.941
Icam2+	I	0.118502	0.9825	1.32222	74.3067	-25.6933	12	18	1.18633	0.634668	1.01	0.9225	63.6083	69.2131	0.339722	0.433693	0.74248	n.s.	25.6933
Cdh5+	C	0.0200951	3.17167	3.93556	80.5901	-19.4099	12	18	3.63	0.927548	3.5	1.145	83.7692	89.374	0.763889	0.635727	1.08616	*	19.4099
CD45+	CD45H	0.0288522	3.5225	4.49444	78.3745	-21.6255	12	18	4.10567	2.25351	3.45	4.2275	107.03	112.635	0.971944	0.865807	1.48226	*	21.6255
Pdgfra+ Pdgfrab+	PDGFRABStrict	0.000138069	50.9667	39.6056	128.686	28.6857	12	18	44.15	16.6711	49.7	25.2	208.715	214.32	-11.3611	5.24458	8.9787	***	-28.6857
Pdgfra+ (Day7)	PDGFRA	0.00863114	68.0583	61.5167	110.634	10.634	12	18	64.1333	15.9812	68.8	27.525	203.583	209.188	-6.54167	4.74605	8.12522	**	-10.634
Pdgfrb+	PDGFRB	0.00294254	66.8583	59.1611	113.011	13.0106	12	18	62.24	19.8755	68.65	36.875	205.532	211.136	-7.69722	4.83463	8.27687	**	-13.0106
CD71+	CD71	0.713374	12.7575	11.945	106.802	6.80201	8	12	12.27	7.74037	11.3	12.54	123.354	127.337	-0.8125	3.44946	6.68128	n.s.	-6.80201
CD41+	CD41	0.481093	14.7042	13.4382	109.42	9.42037	12	17	13.9621	8.84795	11.6	9.63	183.96	189.429	-1.35784	3.8449	6.65057	n.s.	-9.42037
CD41+ CD71+ (L)	CD41CD71L	0.683989	13.9325	12.9208	107.83	7.82973	8	12	13.3255	7.37604	11.85	9.925	126.979	130.962	-1.01167	3.87432	7.5042	n.s.	-7.82973

### Sheet: sTable_1B _Atf3-KO_FCA_freq_dat
Supplementary Table_1B _Atf3-KO_FCA_freq_data
			Flk1+ Pdgfra+	Flk1+ Pdgfra-	Flk1- Pdgfra+ (Day4)	Flk1- Pdgfra-	Flk1+ (I)	Pdgfra+	Flk1+ Tek+	Flk1+ Tek-	Flk1- Tek+	Flk1- Tek-	Flk1+ Tek+ (I) High/High	Flk1+ (II)	Tek+	Icam2+ Cdh5+	Icam2+	Cdh5+	CD45+	Pdgfra+ Pdgfrab+	Pdgfra+ (Day7)	Pdgfrb+	CD71+	CD41+	CD41+ CD71+ (L)
			D4: Flk1/Pdgfra	D4: Flk1/Pdgfra	D4: Flk1/Pdgfra	D4: Flk1/Pdgfra	D4: Flk1/Pdgfra	D4: Flk1/Pdgfra	D4: Flk1/Tek	D4: Flk1/Tek	D4: Flk1/Tek	D4: Flk1/Tek	D4: Flk1/Tek	D4: Flk1/Tek	D4: Flk1/Tek	Day7: Icam2/Cdh5	Day7: Icam2/Cdh5	Day7: Icam2/Cdh5	Day7: CD45/CD93	Day7: Pdgfra/Pdgfrb	Day7: Pdgfra/Pdgfrb	Day7: Pdgfra/Pdgfrb	Day7: CD41/CD71	Day7: CD41/CD71	Day7: CD41/CD71
Samples1	Conditions	Differentiation	FP	Fp2	fP3	fp4	Fm1	P	FT	Ft5	fT6	ft7	FTtip	Fm2	T	IC	I	C	CD45H	PDGFRABStrict	PDGFRA	PDGFRB	CD71	CD41	CD41CD71L
Atf3 c1	Atf3 KO	Differentiation 1	37.6	37.3	10.1	15	77.1	47.3	13.9	55.4	4.68	26	0.89	69.3	17.8	0.61	1.13	2.98	1.97	59.3	77.7	74.6	NA	9.88	NA
Atf3 c2	Atf3 KO	Differentiation 1	33.6	30.9	10.5	25	66.4	43.8	13	45.8	4.61	36.6	0.93	58.8	16.9	0.98	1.75	3.27	1.58	51.8	70.2	71.5	NA	15.9	NA
Atf3 c3	Atf3 KO	Differentiation 1	36.6	33	8.38	22	71.3	44.6	11.6	53.1	3.75	31.5	0.88	64.7	14.7	1.02	1.85	3.12	1.75	49.6	67.4	63.8	NA	13.2	NA
Atf3 c4	Atf3 KO	Differentiation 1	27.6	39	10.6	22.9	68.7	37.8	16.2	44.3	7.73	31.7	1.06	60.5	23	0.74	1.23	3.49	2.33	61.8	78	74.8	NA	9.98	NA
NT c1	NT WT	Differentiation 1	36.1	35	7.43	21.5	72.9	43.2	17.5	49.7	5.06	27.7	0.84	67.2	21.6	1.08	1.7	2.91	1.79	53.2	71.3	70.7	NA	NA	NA
NT c2	NT WT	Differentiation 1	30.6	38.7	8.02	22.7	71.3	38.3	12	52.1	4.05	31.9	0.65	64.1	15.3	0.5	0.89	2.79	2.23	45.5	61.1	60.8	NA	10.9	NA
NT c3	NT WT	Differentiation 1	31.8	36.3	6.79	25.1	69.5	38.2	13.9	51	3.05	32.1	1.21	64.9	16.2	0.7	1.27	2.68	2.2	34.2	61.2	59.4	NA	16.1	NA
NT c4	NT WT	Differentiation 1	28.4	33.4	7.43	30.7	63.4	35.4	10.8	47.9	1.88	39.4	0.88	58.7	12.2	1.15	1.79	3.97	2.15	31.6	50.4	49.5	NA	15.6	NA
NT c5	NT WT	Differentiation 1	27.7	38.3	9.55	24.4	67.9	36.9	13.7	47.6	5.01	33.7	0.71	61.3	18	1.21	1.52	3.51	1.63	54.4	70.8	70.1	NA	8.1	NA
NT c6	NT WT	Differentiation 1	36.4	34.1	11.8	17.7	72.3	47.8	15.4	50	5.18	29.4	0.68	65.4	19.8	1.79	2.16	3.94	2.37	49.8	68.4	67.2	NA	11.3	NA
Atf3 c1	Atf3 KO	Differentiation 2	7.54	22.2	28.6	41.7	31.1	35.2	16.3	20.9	19.3	43.5	3.08	37.2	37.2	0.44	0.74	1.92	1.97	67.8	85.2	88.8	4.67	4.2	6.27
Atf3 c2	Atf3 KO	Differentiation 2	13.2	30.6	22.1	34.1	45.3	34.1	16.5	26.3	17.7	39.5	2.1	42.8	35.8	0.4	0.95	2.82	3.99	56.9	76.3	79.7	7.35	7.87	10.2
Atf3 c3	Atf3 KO	Differentiation 2	9.37	24.1	22.7	43.8	35	31	11.2	19.4	20.3	49	1.17	30.7	33.1	0.25	0.57	2.4	2.82	70.2	84.9	86.2	4.64	4.08	6.02
Atf3 c4	Atf3 KO	Differentiation 2	12.8	26.5	22.5	38.2	40.8	34.3	13.9	21.3	21.5	43.2	1.27	35.3	37.5	0.52	0.97	2.68	2.05	75.4	89	90.8	3.2	3.04	4.27
NT c1	NT WT	Differentiation 2	11.2	24.4	22.9	41.6	36.9	33.2	15.9	25.6	15.5	43	1.17	41.5	33.2	0.65	1.05	5.09	5.47	52.9	76.7	80.5	3.68	3.77	5.01
NT c2	NT WT	Differentiation 2	6.4	26.2	21.2	46.3	33.9	26.6	16.9	22	19.9	41.2	2.51	38.9	38.2	0.96	1.61	5.17	7.49	42.9	69.2	70.2	11.2	11.6	14.4
NT c3	NT WT	Differentiation 2	7.94	30.6	19.8	41.6	40	26.5	17.4	27.4	17.2	37.9	2.37	44.9	36	0.52	0.92	3.68	4.77	50.8	75.5	77.6	10.5	10.9	13.5
NT c4	NT WT	Differentiation 2	8.03	32	18.1	41.9	41.5	24.6	18	29.2	15	37.8	1.73	47.2	34.5	0.76	1.42	3.48	3.8	59.4	81.7	86.1	5.99	6.36	8.73
NT c5	NT WT	Differentiation 2	8.5	29	19.7	42.8	39	26.9	16.4	24.4	18.7	40.5	1.94	40.8	36.9	2.12	2.74	5.47	3.1	52.6	80.6	80.6	6.06	4.6	7.61
NT c6	NT WT	Differentiation 2	13.9	26.6	21.4	38.1	42	34.4	17.8	26.8	18.8	36.7	2.03	44.5	38	0.72	1.18	3.23	1.82	54.3	76.7	82.8	4.21	3.62	5.2
Atf3 c1	Atf3 KO	Differentiation 3	19.6	25.2	16.7	38.5	45.3	35.3	12.5	31.5	12.3	43.8	2.34	43.5	28.1	0.43	0.96	3.82	4.57	29.1	46.6	41.7	21.6	22.1	21.4
Atf3 c2	Atf3 KO	Differentiation 3	17.9	27	17	38.2	45.4	34.1	14.4	29.4	13.6	42.6	2.05	43.3	31.6	0.22	0.51	2.46	5.47	36.7	57.1	54.6	12.4	19.3	12.9
Atf3 c3	Atf3 KO	Differentiation 3	18.4	30.6	17.9	33.1	49.7	35.4	15.4	31.7	11.3	41.7	1.58	46.4	30.4	0.15	0.53	4.96	7.7	27.6	41.7	38.2	21.5	32.4	22.8
Atf3 c4	Atf3 KO	Differentiation 3	20	32.2	19.5	28.4	52.8	38.5	17.2	32.6	10.1	40	1.89	49.3	31	0.24	0.6	4.14	6.07	25.4	42.6	37.6	26.7	34.5	27.6
NT c1	NT WT	Differentiation 3	12.8	23.5	13.3	50.3	36.8	25.5	12.8	23.7	16.3	47.1	1.83	36.1	33.4	0.23	0.45	4.09	7.39	20.8	44.7	34.4	12.6	14.7	11.2
NT c2	NT WT	Differentiation 3	20.1	30.7	19	30.2	51.4	38	16.5	34.6	9.11	39.9	0.85	50.4	29.1	0.049	0.32	4.39	8.08	29.4	47.8	41.8	23	29.2	23.6
NT c3	NT WT	Differentiation 3	17.3	31.2	15.2	36.3	49.1	31.4	14.7	35.5	8.44	41.4	1.39	49.6	26.3	0.27	0.52	4.02	6.5	17.1	37.6	29	25.5	29.9	26.3
NT c4	NT WT	Differentiation 3	18.9	29.1	10.7	41.3	48.4	28.6	12	37.1	6.97	43.9	1.16	48.7	22.2	1.79	2.71	3.95	6.38	16	34.7	28.1	17.1	17.5	15.8
NT c5	NT WT	Differentiation 3	18.6	26.3	15.2	39.9	45.5	32.9	11.7	31.9	11.5	45	1.47	42.9	26.5	0.22	0.64	5.35	7.01	19.5	50	32.3	11.4	16.7	11.2
NT c6	NT WT	Differentiation 3	20.8	28.7	17.4	33.2	49.9	37.3	16.9	33.1	11.6	38.5	1.51	49.3	31.9	0.52	0.91	3.12	6.72	28.5	48.9	43.8	12.1	17.6	12.5

### Sheet: sTable_1C_ Zfp711-KO_FCA_mixed_
			Supplementary Table_1C _Zfp711-KO_FCA_mixed_effects
Measurement_hr	Measurement	Mixed_Effects	Mean_Zfp711	Mean_Control	N_Zfp711	N_Control	Overall_Mean	SD	Median	IQR	AIC	BIC	Effect_Size	CI_Lower	CI_Upper	Significance	Fold Change
Flk1+ Pdgfra+	FP	0.0629143	22.1092	19.7483	12	18	20.6927	10.2496	18.75	17.325	168.728	174.332	2.36083	2.5042	4.28718	n.s.	-11.9546
Flk1+ Pdgfra-	Fp	0.243789	32.2667	30.7833	12	18	31.3767	4.65193	30.65	4.925	165.669	171.274	1.48333	2.56342	4.38856	n.s.	-4.81862
Flk1- Pdgfra+ (Day4)	fP	0.401429	14.0067	14.7178	12	18	14.4333	5.50473	15.2	10.145	146.54	152.145	-0.711111	1.71812	2.94141	n.s.	4.83165
Flk1- Pdgfra-	fp	0.082021	31.6167	34.7556	12	18	33.5	9.26275	34.65	15.725	186.481	192.086	-3.13889	3.57608	6.12224	n.s.	9.03133
Flk1+ (I)	Fm1	0.620693	49.1917	51.7611	12	18	50.7333	16.2247	49.45	25.075	243.575	249.18	-2.56944	10.5735	18.1017	n.s.	4.96404
Pdgfra+	P	0.337323	35.2417	33.65	12	18	34.2867	6.57313	33.9	9.4	181.336	186.941	1.59167	3.35592	5.74532	n.s.	-4.73006
Flk1+ Tek+	FT	0.429007	14.4083	15.0167	12	18	14.7733	2.44229	14.5	3.95	136.597	142.201	-0.608333	1.56053	2.67163	n.s.	4.05105
Flk1+ Tek-	Ft	0.0413759	38.7583	36.0889	12	18	37.1567	11.051	33.85	19.8	170.266	175.871	2.66944	2.56368	4.38901	*	-7.39686
Flk1- Tek+	fT	0.25958	9.79	10.7361	12	18	10.3577	5.72587	9.565	10.285	145.926	151.531	-0.946111	1.69185	2.89645	n.s.	8.81242
Flk1- Tek-	ft	0.371023	37.05	38.1722	12	18	37.7233	5.79528	39	8.4	166.704	172.309	-1.12222	2.54082	4.34987	n.s.	2.93989
Flk1+ Tek+ (I) High/High	FTtip	0.0720996	1.63417	1.385	12	18	1.48467	0.643325	1.47	0.9175	42.0533	47.6581	0.249167	0.27392	0.46895	n.s.	-17.9904
Flk1+ (II)	Fm2	0.210462	52.9417	50.9111	12	18	51.7233	10.3174	48.6	16.7	182.326	187.931	2.03056	3.25933	5.57996	n.s.	-3.98843
Tek+	T	0.178155	25.6583	27.1833	12	18	26.5733	8.26046	26.9	14.9	162.742	168.346	-1.525	2.27116	3.88822	n.s.	5.61006
Icam2+ Cdh5+	IC	0.039358	0.4825	0.846611	12	18	0.700967	0.52037	0.66	0.6575	50.935	56.5398	-0.364111	0.345881	0.592146	*	43.0081
Icam2+	I	0.0662219	0.914167	1.32222	12	18	1.159	0.663062	1.07	1.0275	64.5576	70.1624	-0.408056	0.438596	0.750876	n.s.	30.8613
Cdh5+	C	0.156742	3.49917	3.93556	12	18	3.761	0.898506	3.495	0.97	83.3659	88.9707	-0.436389	0.616765	1.0559	n.s.	11.0884
CD45+	CD45H	0.535833	4.20333	4.49444	12	18	4.378	2.40378	3.345	4.4275	112.524	118.129	-0.291111	0.956224	1.63705	n.s.	6.47713
Pdgfra+ Pdgfrab+	PDGFRABStrict	0.113225	43.525	39.6056	12	18	41.1733	15.617	47.65	25.575	205.47	211.075	3.91944	4.92816	8.437	n.s.	-9.8962
Pdgfra+ (Day7)	PDGFRA	0.068656	65.7667	61.5167	12	18	63.2167	15.8546	68.8	27.525	202.127	207.731	4.25	4.61158	7.895	n.s.	-6.9087
Pdgfrb+	PDGFRB	0.0839153	63.275	59.1611	12	18	60.8067	20.5713	68.35	37.925	204.478	210.083	4.11389	4.71756	8.07645	n.s.	-6.9537
CD71+	CD71	0.224082	14.7675	11.945	8	12	13.074	8.24155	11.3	12.3575	124.425	128.408	2.8225	3.54743	6.87104	n.s.	-23.6291
CD41+	CD41	0.220107	15.6092	13.4382	12	17	14.3366	8.6562	12.6	11.09	180.825	186.294	2.24525	3.6154	6.25365	n.s.	-16.1549
CD41+ CD71+ (L)	CD41CD71L	0.229403	15.98	12.9208	8	12	14.1445	7.7767	11.85	10.6875	127.25	131.233	3.05917	3.89117	7.53683	n.s.	-23.6762

### Sheet: sTable_1D _Zfp711-KO_FCA_freq_d
Supplementary Table_1D _Zfp711-KO_FCA_freq_data
			Flk1+ Pdgfra+	Flk1+ Pdgfra-	Flk1- Pdgfra+ (Day4)	Flk1- Pdgfra-	Flk1+ (I)	Pdgfra+	Flk1+ Tek+	Flk1+ Tek-	Flk1- Tek+	Flk1- Tek-	Flk1+ Tek+ (I) High/High	Flk1+ (II)	Tek+	Icam2+ Cdh5+	Icam2+	Cdh5+	CD45+ (II)	Pdgfra+ Pdgfrab+	Pdgfra+ (Day7)	Pdgfrb+	CD71+	CD41+	CD41+ CD71+ (L)
			D4: Flk1/Pdgfra	D4: Flk1/Pdgfra	D4: Flk1/Pdgfra	D4: Flk1/Pdgfra	D4: Flk1/Pdgfra	D4: Flk1/Pdgfra	D4: Flk1/Tek	D4: Flk1/Tek	D4: Flk1/Tek	D4: Flk1/Tek	D4: Flk1/Tek	D4: Flk1/Tek	D4: Flk1/Tek	Day7: Icam2/Cdh5	Day7: Icam2/Cdh5	Day7: Icam2/Cdh5	Day7: CD45/CD93	Day7: Pdgfra/Pdgfrb	Day7: Pdgfra/Pdgfrb	Day7: Pdgfra/Pdgfrb	Day7: CD41/CD71	Day7: CD41/CD71	Day7: CD41/CD71
Samples1	Conditions	Differentiation	FP	Fp2	fP3	fp4	Fm1	P	FT	Ft5	fT6	ft7	FTtip	Fm2	T	IC	I	C	CD45H	PDGFRABStrict	PDGFRA	PDGFRB	CD71	CD41	CD41CD71L
Zfp711 c1	Zfp711 KO	Differentiation 1	35.3	30.7	7.75	26.3	67.8	42.6	10	51.3	3.12	35.5	0.8	61.3	12.6	1.09	1.75	3.1	2.3	52.9	76.8	73.2	NA	12.6	NA
Zfp711 c2	Zfp711 KO	Differentiation 1	43	32.4	7.9	16.7	77.6	50.6	13.6	56.8	4.06	25.6	0.91	70.4	16.9	0.84	1.4	2.99	1.97	49.9	74.4	69.5	NA	12.6	NA
Zfp711 c3	Zfp711 KO	Differentiation 1	30.5	38.2	8.59	22.6	71	38.7	13	49.5	5.7	31.8	0.75	62.5	17.8	0.67	1.09	3.14	1.75	54.6	72.6	73.6	NA	11.8	NA
Zfp711 c4	Zfp711 KO	Differentiation 1	33.9	43	5.84	17.3	0	39.4	14.2	57.7	2.67	25.4	1.09	71.9	16.2	0.72	1.63	3.3	3.29	42	63.1	61	NA	18.5	NA
NT c1	NT WT	Differentiation 1	36.1	35	7.43	21.5	72.9	43.2	17.5	49.7	5.06	27.7	0.84	67.2	21.6	1.08	1.7	2.91	1.79	53.2	71.3	70.7	NA	NA	NA
NT c2	NT WT	Differentiation 1	30.6	38.7	8.02	22.7	71.3	38.3	12	52.1	4.05	31.9	0.65	64.1	15.3	0.5	0.89	2.79	2.23	45.5	61.1	60.8	NA	10.9	NA
NT c3	NT WT	Differentiation 1	31.8	36.3	6.79	25.1	69.5	38.2	13.9	51	3.05	32.1	1.21	64.9	16.2	0.7	1.27	2.68	2.2	34.2	61.2	59.4	NA	16.1	NA
NT c4	NT WT	Differentiation 1	28.4	33.4	7.43	30.7	63.4	35.4	10.8	47.9	1.88	39.4	0.88	58.7	12.2	1.15	1.79	3.97	2.15	31.6	50.4	49.5	NA	15.6	NA
NT c5	NT WT	Differentiation 1	27.7	38.3	9.55	24.4	67.9	36.9	13.7	47.6	5.01	33.7	0.71	61.3	18	1.21	1.52	3.51	1.63	54.4	70.8	70.1	NA	8.1	NA
NT c6	NT WT	Differentiation 1	36.4	34.1	11.8	17.7	72.3	47.8	15.4	50	5.18	29.4	0.68	65.4	19.8	1.79	2.16	3.94	2.37	49.8	68.4	67.2	NA	11.3	NA
Zfp711 c1	Zfp711 KO	Differentiation 2	12.6	29.8	18.9	38.7	43.9	30.2	16	30.8	14.7	38.6	2.2	46.7	31.9	0.67	1.33	3.11	2.26	59.1	82.2	87.9	4.88	3.52	6.2
Zfp711 c2	Zfp711 KO	Differentiation 2	13.8	29	22.4	34.8	44.4	35	14.7	29.6	16.1	39.6	1.67	44.2	32.8	0.17	0.42	2.74	3.4	59	80.9	83.3	7.23	6.51	9.15
Zfp711 c3	Zfp711 KO	Differentiation 2	9.11	25.3	22	43.6	35.7	30	14.3	23.1	19.5	43.1	2.66	37.3	35.4	0.44	0.97	2.95	3.15	64	82.6	87.2	5.94	5.86	7.86
Zfp711 c4	Zfp711 KO	Differentiation 2	12.1	36.9	16.5	34.5	50.5	27.2	20.4	32.1	12.3	35.1	3.08	52.6	34.5	0.21	0.51	2.99	3.23	53.1	80.4	81.2	6.09	6.32	8.43
NT c1	NT WT	Differentiation 2	11.2	24.4	22.9	41.6	36.9	33.2	15.9	25.6	15.5	43	1.17	41.5	33.2	0.65	1.05	5.09	5.47	52.9	76.7	80.5	3.68	3.77	5.01
NT c2	NT WT	Differentiation 2	6.4	26.2	21.2	46.3	33.9	26.6	16.9	22	19.9	41.2	2.51	38.9	38.2	0.96	1.61	5.17	7.49	42.9	69.2	70.2	11.2	11.6	14.4
NT c3	NT WT	Differentiation 2	7.94	30.6	19.8	41.6	40	26.5	17.4	27.4	17.2	37.9	2.37	44.9	36	0.52	0.92	3.68	4.77	50.8	75.5	77.6	10.5	10.9	13.5
NT c4	NT WT	Differentiation 2	8.03	32	18.1	41.9	41.5	24.6	18	29.2	15	37.8	1.73	47.2	34.5	0.76	1.42	3.48	3.8	59.4	81.7	86.1	5.99	6.36	8.73
NT c5	NT WT	Differentiation 2	8.5	29	19.7	42.8	39	26.9	16.4	24.4	18.7	40.5	1.94	40.8	36.9	2.12	2.74	5.47	3.1	52.6	80.6	80.6	6.06	4.6	7.61
NT c6	NT WT	Differentiation 2	13.9	26.6	21.4	38.1	42	34.4	17.8	26.8	18.8	36.7	2.03	44.5	38	0.72	1.18	3.23	1.82	54.3	76.7	82.8	4.21	3.62	5.2
Zfp711 c1	Zfp711 KO	Differentiation 3	22.3	29.1	16.7	31.9	52.1	38	12.5	34.8	9.64	43.1	1.47	46.5	25.8	0.13	0.24	4.66	7.16	24.9	51.1	39.8	18.4	23.6	18.8
Zfp711 c2	Zfp711 KO	Differentiation 3	16.8	33.1	17.5	32.6	50.5	33.4	17.2	30.1	12	40.8	1.63	46.7	32.6	0.28	0.56	5.86	9.85	27.3	48.3	42	29.4	36.4	30.4
Zfp711 c3	Zfp711 KO	Differentiation 3	16.7	29.8	12.9	40.6	47	28.6	14.2	33.1	9.49	43.2	1.72	46.7	27.3	0.34	0.56	3.91	5.03	18.9	37.8	30.8	27.8	26.2	27.5
Zfp711 c4	Zfp711 KO	Differentiation 3	19.2	29.9	11.1	39.8	49.8	29.2	12.8	36.2	8.2	42.8	1.63	48.5	24.1	0.23	0.51	3.24	7.05	16.6	39	29.8	18.4	23.4	19.5
NT c1	NT WT	Differentiation 3	12.8	23.5	13.3	50.3	36.8	25.5	12.8	23.7	16.3	47.1	1.83	36.1	33.4	0.23	0.45	4.09	7.39	20.8	44.7	34.4	12.6	14.7	11.2
NT c2	NT WT	Differentiation 3	20.1	30.7	19	30.2	51.4	38	16.5	34.6	9.11	39.9	0.85	50.4	29.1	0.049	0.32	4.39	8.08	29.4	47.8	41.8	23	29.2	23.6
NT c3	NT WT	Differentiation 3	17.3	31.2	15.2	36.3	49.1	31.4	14.7	35.5	8.44	41.4	1.39	49.6	26.3	0.27	0.52	4.02	6.5	17.1	37.6	29	25.5	29.9	26.3
NT c4	NT WT	Differentiation 3	18.9	29.1	10.7	41.3	48.4	28.6	12	37.1	6.97	43.9	1.16	48.7	22.2	1.79	2.71	3.95	6.38	16	34.7	28.1	17.1	17.5	15.8
NT c5	NT WT	Differentiation 3	18.6	26.3	15.2	39.9	45.5	32.9	11.7	31.9	11.5	45	1.47	42.9	26.5	0.22	0.64	5.35	7.01	19.5	50	32.3	11.4	16.7	11.2
NT c6	NT WT	Differentiation 3	20.8	28.7	17.4	33.2	49.9	37.3	16.9	33.1	11.6	38.5	1.51	49.3	31.9	0.52	0.91	3.12	6.72	28.5	48.9	43.8	12.1	17.6	12.5

### Sheet: sTable_1E _Bcl6b-KO_FCA_mixed_e
Supplementary Table_1E _Bcl6b-KO_FCA_mixed_effects
Measurement_hr	Measurement	Mixed_Effects	Mean_Bcl6b	Mean_Control	N_Bcl6b	N_Control	Overall_Mean	SD	Median	IQR	AIC	BIC	Effect_Size	CI_Lower	CI_Upper	Significance	Fold Change
Flk1+ Pdgfra+	FP	0.878567	20.0817	19.7483	12	18	19.8817	9.51539	18.95	16.725	197.766	203.37	-0.333333	4.4525	7.62267	n.s.	-1.68791
Flk1+ Pdgfra-	Fp	0.798452	30.095	30.7833	12	18	30.508	7.15461	30.75	7.7	203.807	209.412	0.688333	5.4991	9.2623	n.s.	2.23606
Flk1- Pdgfra+ (Day4)	fP	0.0589831	17.2758	14.7178	12	18	15.741	5.65807	15.65	8.975	168.91	174.515	-2.55806	2.66956	4.57028	n.s.	-17.3807
Flk1- Pdgfra-	fp	0.567867	32.55	34.7556	12	18	33.8733	11.2663	34.75	16.95	226.023	231.627	2.20556	7.85698	13.4511	n.s.	6.34591
Flk1+ (I)	Fm1	0.958151	51.5167	51.7611	12	18	51.6633	15.5543	49.5	27.375	238.318	243.923	0.244444	9.50886	16.2791	n.s.	0.472255
Pdgfra+	P	0.141629	36.45	33.65	12	18	34.77	6.14004	34.55	7.925	186.659	192.264	-2.8	3.80708	6.51772	n.s.	-8.32095
Flk1+ Tek+	FT	0.0933246	16.5583	15.0167	12	18	15.6333	2.9332	15.95	3.95	145.326	150.931	-1.54167	1.82398	3.12265	n.s.	-10.2664
Flk1+ Tek-	Ft	0.422349	32.9047	36.0889	12	18	34.8152	12.7585	33.85	21.85	228.607	234.212	3.18422	8.05024	13.782	n.s.	8.82328
Flk1- Tek+	fT	NA	NA	NA	NA	NA	NA	NA	NA	NA	NA	NA	NA	NA	NA	NA	#VALUE!
Flk1- Tek-	ft	0.0461424	33.1483	38.1722	12	18	36.1627	8.77348	38.55	9.4	202.04	207.645	5.02389	4.94443	8.46485	*	13.1611
Flk1+ Tek+ (I) high/high	FTtip	0.249309	1.6275	1.385	12	18	1.482	0.801879	1.42	1.1425	65.2318	70.8365	-0.2425	0.424132	0.726113	n.s.	-17.509
Flk1+ (II)	Fm2	0.687877	49.2167	50.9111	12	18	50.2333	12.3625	49	18.9	231.141	236.746	1.69444	8.59621	14.7167	n.s.	3.32824
Tek+	T	0.1578	35.3833	27.1833	12	18	30.4633	15.5073	29.55	14.7	245.291	250.896	-8.2	11.6021	19.3885	n.s.	-30.1655
Icam2+ Cdh5+	IC	0.208551	1.1075	0.846611	12	18	0.950967	0.685421	0.74	0.9225	63.0804	68.6852	-0.260889	0.416957	0.713829	n.s.	-30.8157
Icam2+	I	0.284007	1.605	1.32222	12	18	1.43533	0.841557	1.205	1.1275	76.4428	82.0476	-0.282778	0.532757	0.912078	n.s.	-21.3866
Cdh5+	C	NA	NA	NA	NA	NA	NA	NA	NA	NA	NA	NA	NA	NA	NA	NA	#VALUE!
CD45+	CD45H	0.837112	4.38	4.49444	12	18	4.44867	2.52899	3.56	4.4225	121.506	127.11	0.114444	1.13586	1.94459	n.s.	2.54635
Pdgfra+ Pdgfrab+	PDGFRABStrict	0.724242	41.2933	39.6056	12	18	40.2807	17.7255	44.2	25.3	240.6	246.205	-1.68778	9.75377	16.6984	n.s.	-4.26147
Pdgfra+ (Day7)	PDGFRA	0.874065	60.8583	61.5167	12	18	61.2533	17.5727	64	28.1	233.636	239.241	0.658333	8.47671	14.5121	n.s.	1.07017
Pdgfrb+	PDGFRB	0.929785	58.7583	59.1611	12	18	59	21.5381	65.8	35.15	239.64	245.245	0.402778	9.33016	15.9732	n.s.	0.680815
CD71+	CD71	0.18962	15.0013	11.945	8	12	13.1675	8.18509	11.3	12.5575	124.392	128.375	-3.05625	3.54702	6.87023	n.s.	-25.586
CD41+	CD41	0.378898	15.3408	13.4382	12	17	14.2255	9.84082	11.6	11.52	194.936	200.405	-2.10899	4.76813	8.24738	n.s.	-14.1581
CD41+ CD71+ (L)	CD41CD71L	0.154663	16.9187	12.9208	8	12	14.52	7.96489	13	11.7	130.174	134.157	-3.99792	4.25626	8.24398	n.s.	-30.9416

### Sheet: sTable_1F_Bcl6b-KO_FCA_freq_dat
Supplementary Table_1F _Bcl6b-KO_FCA_freq_data
			Flk1+ Pdgfra+	Flk1+ Pdgfra-	Flk1- Pdgfra+ (Day4)	Flk1- Pdgfra-	Flk1+ (I)	Pdgfra+	Flk1+ Tek+	Flk1+ Tek-	Flk1- Tek+	Flk1- Tek-	Flk1+ Tek+ (I) High/High	Flk1+ (II)	Tek+	Icam2+ Cdh5+	Icam2+	Cdh5+	CD45+ (II)	Pdgfra+ Pdgfrab+ (III)	Pdgfra+ (Day7)	Pdgfrb+	CD71+	CD41+	CD41+ CD71+ (L)
			D4: Flk1/Pdgfra	D4: Flk1/Pdgfra	D4: Flk1/Pdgfra	D4: Flk1/Pdgfra	D4: Flk1/Pdgfra	D4: Flk1/Pdgfra	D4: Flk1/Tek	D4: Flk1/Tek	D4: Flk1/Tek	D4: Flk1/Tek	D4: Flk1/Tek	D4: Flk1/Tek	D4: Flk1/Tek	Day7: Icam2/Cdh5	Day7: Icam2/Cdh5	Day7: Icam2/Cdh5	Day7: CD45/CD93	Day7: Pdgfra/Pdgfrb	Day7: Pdgfra/Pdgfrb	Day7: Pdgfra/Pdgfrb	Day7: CD41/CD71	Day7: CD41/CD71	Day7: CD41/CD71
Samples1	Conditions	Differentiation	FP	Fp2	fP3	fp4	Fm1	P	FT	Ft5	fT6	ft7	FTtip	Fm2	T	IC	I	C	CD45H	PDGFRABStrict	PDGFRA	PDGFRB	CD71	CD41	CD41CD71L
Bcl6b c1	Bcl6b KO	Differentiation 1	11.1	3.34	20	65.6	15.1	30	13.2	0.056	86.5	0.28	0.13	13.2	99.6	2.38	3.17	2.71	0.23	2.62	27.7	16.1	NA	3.61	NA
Bcl6b c2	Bcl6b KO	Differentiation 1	34.5	36.7	13	15.8	73.7	47.2	14.7	48.9	6.77	29.5	0.51	63.7	20.7	2.07	2.72	5.18	3.18	54.3	69.3	66.6	NA	11	NA
Bcl6b c3	Bcl6b KO	Differentiation 1	28.1	39.6	10.5	21.8	69.9	38.2	13.2	49.2	6.05	31.5	0.69	62.4	18.5	1.73	2.1	4.07	1.77	61.3	78.5	77	NA	6.08	NA
Bcl6b c4	Bcl6b KO	Differentiation 1	33.4	40.8	8.81	16.9	76.5	41.8	11.6	56.2	4.96	27.3	0.56	67.7	15.8	2.17	2.99	6.15	3.13	49	65.1	65	NA	11.6	NA
NT c1	NT WT	Differentiation 1	36.1	35	7.43	21.5	72.9	43.2	17.5	49.7	5.06	27.7	0.84	67.2	21.6	1.08	1.7	2.91	1.79	53.2	71.3	70.7	NA	NA	NA
NT c2	NT WT	Differentiation 1	30.6	38.7	8.02	22.7	71.3	38.3	12	52.1	4.05	31.9	0.65	64.1	15.3	0.5	0.89	2.79	2.23	45.5	61.1	60.8	NA	10.9	NA
NT c3	NT WT	Differentiation 1	31.8	36.3	6.79	25.1	69.5	38.2	13.9	51	3.05	32.1	1.21	64.9	16.2	0.7	1.27	2.68	2.2	34.2	61.2	59.4	NA	16.1	NA
NT c4	NT WT	Differentiation 1	28.4	33.4	7.43	30.7	63.4	35.4	10.8	47.9	1.88	39.4	0.88	58.7	12.2	1.15	1.79	3.97	2.15	31.6	50.4	49.5	NA	15.6	NA
NT c5	NT WT	Differentiation 1	27.7	38.3	9.55	24.4	67.9	36.9	13.7	47.6	5.01	33.7	0.71	61.3	18	1.21	1.52	3.51	1.63	54.4	70.8	70.1	NA	8.1	NA
NT c6	NT WT	Differentiation 1	36.4	34.1	11.8	17.7	72.3	47.8	15.4	50	5.18	29.4	0.68	65.4	19.8	1.79	2.16	3.94	2.37	49.8	68.4	67.2	NA	11.3	NA
Bcl6b c1	Bcl6b KO	Differentiation 2	27.4	38.4	13.4	20.8	67.3	39.4	23.8	42.9	6.54	26.8	1.18	66.7	31.6	1.5	2.48	4.91	7.1	36.5	62.9	69.7	10.7	17.9	19
Bcl6b c2	Bcl6b KO	Differentiation 2	7.38	21.6	28.4	42.7	30.4	34.7	16.8	17.6	23.1	42.6	3.2	34.3	41.5	0.81	1.04	3.36	2.44	67.7	89.1	88.7	4.11	3.34	5.03
Bcl6b c3	Bcl6b KO	Differentiation 2	11.5	26.7	21.9	39.9	39.7	32	15.3	25.8	17.3	41.7	2.2	41	34	0.63	0.97	4.18	2.33	67.6	84.7	86.5	4.31	4.25	5.83
Bcl6b c4	Bcl6b KO	Differentiation 2	10	30.3	23	36.6	41.8	31.8	19.1	26.5	15.9	38.6	2.46	45.5	36.5	0.76	1.23	3.95	3.32	55.4	79.6	80.1	6.89	5.51	8.89
NT c1	NT WT	Differentiation 2	11.2	24.4	22.9	41.6	36.9	33.2	15.9	25.6	15.5	43	1.17	41.5	33.2	0.65	1.05	5.09	5.47	52.9	76.7	80.5	3.68	3.77	5.01
NT c2	NT WT	Differentiation 2	6.4	26.2	21.2	46.3	33.9	26.6	16.9	22	19.9	41.2	2.51	38.9	38.2	0.96	1.61	5.17	7.49	42.9	69.2	70.2	11.2	11.6	14.4
NT c3	NT WT	Differentiation 2	7.94	30.6	19.8	41.6	40	26.5	17.4	27.4	17.2	37.9	2.37	44.9	36	0.52	0.92	3.68	4.77	50.8	75.5	77.6	10.5	10.9	13.5
NT c4	NT WT	Differentiation 2	8.03	32	18.1	41.9	41.5	24.6	18	29.2	15	37.8	1.73	47.2	34.5	0.76	1.42	3.48	3.8	59.4	81.7	86.1	5.99	6.36	8.73
NT c5	NT WT	Differentiation 2	8.5	29	19.7	42.8	39	26.9	16.4	24.4	18.7	40.5	1.94	40.8	36.9	2.12	2.74	5.47	3.1	52.6	80.6	80.6	6.06	4.6	7.61
NT c6	NT WT	Differentiation 2	13.9	26.6	21.4	38.1	42	34.4	17.8	26.8	18.8	36.7	2.03	44.5	38	0.72	1.18	3.23	1.82	54.3	76.7	82.8	4.21	3.62	5.2
Bcl6b c1	Bcl6b KO	Differentiation 3	16.9	30.8	12.6	39.8	48.2	28.6	21.5	23.4	15.6	39.4	3.38	44.2	40.9	0.22	0.59	4.79	9.79	7.6	26.8	22.6	23.6	34.4	24.3
Bcl6b c2	Bcl6b KO	Differentiation 3	21	28.2	20	30.9	49.9	40	16	32.2	10.4	41.4	2	47.7	30	0.26	0.52	4.11	4.87	39.7	60.3	53.9	17.2	18.4	17
Bcl6b c3	Bcl6b KO	Differentiation 3	19	32.4	16.1	32.4	52	34.2	16.1	35.4	7.39	41.1	1.77	50.9	26.4	0.56	0.95	4.27	7.85	23.1	38.2	34	30.4	38.8	31.7
Bcl6b c4	Bcl6b KO	Differentiation 3	20.7	32.3	19.6	27.4	53.7	39.5	17.4	36.7	8.33	37.6	1.45	53.3	29.1	0.2	0.5	3.29	6.55	30.7	48.1	44.9	22.8	29.2	23.6
NT c1	NT WT	Differentiation 3	12.8	23.5	13.3	50.3	36.8	25.5	12.8	23.7	16.3	47.1	1.83	36.1	33.4	0.23	0.45	4.09	7.39	20.8	44.7	34.4	12.6	14.7	11.2
NT c2	NT WT	Differentiation 3	20.1	30.7	19	30.2	51.4	38	16.5	34.6	9.11	39.9	0.85	50.4	29.1	0.049	0.32	4.39	8.08	29.4	47.8	41.8	23	29.2	23.6
NT c3	NT WT	Differentiation 3	17.3	31.2	15.2	36.3	49.1	31.4	14.7	35.5	8.44	41.4	1.39	49.6	26.3	0.27	0.52	4.02	6.5	17.1	37.6	29	25.5	29.9	26.3
NT c4	NT WT	Differentiation 3	18.9	29.1	10.7	41.3	48.4	28.6	12	37.1	6.97	43.9	1.16	48.7	22.2	1.79	2.71	3.95	6.38	16	34.7	28.1	17.1	17.5	15.8
NT c5	NT WT	Differentiation 3	18.6	26.3	15.2	39.9	45.5	32.9	11.7	31.9	11.5	45	1.47	42.9	26.5	0.22	0.64	5.35	7.01	19.5	50	32.3	11.4	16.7	11.2
NT c6	NT WT	Differentiation 3	20.8	28.7	17.4	33.2	49.9	37.3	16.9	33.1	11.6	38.5	1.51	49.3	31.9	0.52	0.91	3.12	6.72	28.5	48.9	43.8	12.1	17.6	12.5
