## Supplemental Table 8 for "Single-Cell Roadmap of Early Hemato-Endothelial Development: Functions of Atf3, Zfp711 and Bcl6b"

### Sheet: 0_table_of_contents
Supplementary Table 8. Data sets used in this study.
Supplementary Table_8A_Atf3_used_datasets
Supplementary Table_8B_Zfp711_used_datasets

### Sheet: sTable_8A_Atf3_used_datasets
Supplementary Table_8A_Atf3_used_datasets
ATF3/Atf3 ChIP-seq	ENCAN506YWT
	ENCSR480LIS
	ENCSR879YNX
	ENCSR000BUG
	ENCSR000BKC
	ENCSR000BJY
	ENCSR402ZCY
	ENCSR000BKE
	ENCSR568ZXG
	ENCSR632DCH
	ENCSR000BNU
	ENCSR000DOG
	ENCSR028UIU
	GSE205314	https://doi.org/10.1038/s41467-023-40465-w
ATF3/Atf3 Motifs	MA605.1	https://jaspar.elixir.no/matrix/MA0605.1/	https://doi.org/10.1016/j.cell.2014.08.009
	MA0605.2	https://jaspar.elixir.no/matrix/MA0605.2/	https://doi.org/10.1126/science.aaj2239
	MA0605.3	https://jaspar.elixir.no/matrix/MA0605.3/	https://doi.org/10.1126/science.aaj2239
	MA1988.1	https://jaspar.elixir.no/matrix/MA1988.1/	https://doi.org/10.1093/nar/gkab996
	MA1988.2	https://jaspar.elixir.no/matrix/MA1988.2/	https://doi.org/10.1093/nar/gkab996
Literature DEGs	GSE205170, GSE205314, GSE205548	https://doi.org/10.1016/j.imbio.2011.02.005
	the article-plots	https://doi.org/10.1038/s41598-017-08584-9
	GSE172453	https://doi.org/10.1016/j.molcel.2021.05.008
	GSE233049	https://doi.org/10.1101/2023.07.26.550716
	GSE61055	https://doi.org/10.4049/jimmunol.1500204

### Sheet: sTable_8B_Zfp711_used_datasets
Supplementary Table_8B_Zfp711_used_datasets
ChIP-Seq	GSE102616	https://doi.org/10.1101/gr.228809.117
	GSE20673	https://doi.org/10.1016/j.molcel.2010.03.002
	GSE145160	https://doi.org/10.1016/j.molcel.2010.03.002
Motif	Figure 6-Panel D	https://doi.org/10.1093/nar/gkaa384
Literature DEGs	GSE102616	https://doi.org/10.1101/gr.228809.117
	GSE145160	https://doi.org/10.1093/nar/gkaa384
	Supplementary Table -DEGs	https://doi.org/10.1101/2024.04.09.588683
