## Supplemental Table 9 for "Single-Cell Roadmap of Early Hemato-Endothelial Development: Functions of Atf3, Zfp711 and Bcl6b"

### Sheet: 0_table_of_contents
Supplementary Table 9. Average Expression of Transcription Factors Atf3, Zfp711 and Bcl6b on groups, clusters and subclusters. (Combined scRNA-seq data (all KOs and NT-Control) and only NT-Control)
	Supplementary Table9A_Atf3_Avg_Expr				Combined_scRNAseq =		All single cell conditions combined (Atf3-KO+Bcl6b-KO+Zfp711-KO+NT-Control
	Supplementary Table9B_Zfp711_Avg_Expr
	Supplementary Table9C_Bcl6b_Avg_Expr				NT-Control_scRNAseq =		Only the cells from NT-Control conditions

### Sheet: sTable9A_Atf3_Avg_Expr
Supplementary Table9A_Atf3_Avg_Expr
	Combined_scRNAseq				NT-Control_scRNAseq
Clusters	Naive	0.174196		Clusters	Naive	0.274055
	Epiblast	0.632868			Epiblast	1.18171
	Primitive-Streak	0.657817			Primitive-Streak	0.999013
	ExE-Ectoderm	1.60335			ExE-Ectoderm	2.21
	PGC	0.174241			PGC	0.269041
	ExE-Endoderm	0.963525			ExE-Endoderm	1.17156
	Mesoderm-Mixl1	0.269708			Mesoderm-Mixl1	0.362846
	Mesoderm-Hoxb	1.26688			Mesoderm-Hoxb	1.90904
	Mesoderm-Hoxa	1.4615			Mesoderm-Hoxa	2.38654
	Mesoderm-Ifit1	0.670856			Mesoderm-Ifit1	3.93186
	Blood-Progenitors	0.381929			Blood-Progenitors	0.73921
	Erythroid	1.10329			Erythroid	1.56905
	Megakaryocyte	0.360573			Megakaryocyte	0.561018
	Endothelium	2.28694			Endothelium	3.26694
	EMP	5.04861			EMP	6.36271
	Combined_scRNAseq				NT-Control_scRNAseq
Subclusters	Naive	0.174196		Subclusters	Naive	0.274055
	Epib	0.632868			Epib	1.18171
	PST	0.847722			PST	1.29257
	EcXSfn	1.37557			EcXSfn	2.04224
	EcXCldn3	1.88956			EcXCldn3	2.50347
	EcXAnxa1	1.25553			EcXAnxa1	1.55449
	PGC	0.174241			PGC	0.269041
	PSMesp1	0.447525			PSMesp1	0.690981
	EnXFgf5	0.246245			EnXFgf5	0.340034
	EnXTtr	1.51355			EnXTtr	1.9532
	MesoMixl1	0.269708			MesoMixl1	0.362846
	bFgf15	0.293503			bFgf15	0.41172
	bCacna1d	1.00659			bCacna1d	1.49047
	bNrxn3	0.928389			bNrxn3	1.46316
	bStard8	0.450452			bStard8	0.774049
	bUpk3b	0.885723			bUpk3b	1.42331
	bPlxna4	1.98159			bPlxna4	3.01556
	aGreb1	0.692967			aGreb1	1.10438
	aDach1	0.758352			aDach1	1.2611
	aActc1	0.960685			aActc1	1.38015
	aIgfbp7	1.57565			aIgfbp7	2.58475
	aWnt2G1	2.19878			aWnt2G1	3.82426
	aFgf12SG2M	1.38699			aFgf12SG2M	2.34134
	baIfit1	0.670856			baIfit1	3.93186
	BPr	0.381929			BPr	0.73921
	Ery1a	0.425757			Ery1a	0.593886
	Ery1b	0.822053			Ery1b	1.16819
	Ery2	0.754672			Ery2	1.37694
	Ery3	1.77703			Ery3	2.43708
	MegP1	0.282464			MegP1	0.352659
	MegP2	0.957045			MegP2	2.18764
	MegP3	0.271436			MegP3	0.368816
	EndGadd45g	2.03902			EndGadd45g	2.85498
	EndCdh5	2.39094			EndCdh5	3.20642
	EndCyp26b1	3.10132			EndCyp26b1	5.76242
	EndRsad2	1.58309			EndRsad2	2.0622
	EMPNrg1	0.356574			EMPNrg1	0.51639
	EMPIl17ra	2.64894			EMPIl17ra	3.64884
	EMPCcl4	4.74577			EMPCcl4	5.96537
	EMPSepp1	8.65115			EMPSepp1	10.069

### Sheet: sTable9B_Zfp711_Avg_Expr
Supplementary Table9B_Zfp711_Avg_Expr
	Combined_scRNAseq				NT-Control_scRNAseq
Clusters	Naive	0.0539296		Clusters	Naive	0.0654326
	Epiblast	0.0507236			Epiblast	0.0589491
	Primitive-Streak	0.0336447			Primitive-Streak	0.0409325
	ExE-Ectoderm	0.0308923			ExE-Ectoderm	0.0239396
	PGC	0.030365			PGC	0.0280343
	ExE-Endoderm	0.282366			ExE-Endoderm	0.240962
	Mesoderm-Mixl1	0.0566892			Mesoderm-Mixl1	0.0604006
	Mesoderm-Hoxb	0.382279			Mesoderm-Hoxb	0.406867
	Mesoderm-Hoxa	0.27132			Mesoderm-Hoxa	0.281224
	Mesoderm-Ifit1	0.332665			Mesoderm-Ifit1	0.266231
	Blood-Progenitors	0.266421			Blood-Progenitors	0.271342
	Erythroid	0.102895			Erythroid	0.0998849
	Megakaryocyte	0.0973578			Megakaryocyte	0.0792522
	Endothelium	1.02408			Endothelium	1.04629
	EMP	0.267895			EMP	0.249476
	Combined_scRNAseq				NT-Control_scRNAseq
Subclusters	Naive	0.0539296		Subclusters	Naive	0.0654326
	Epib	0.0507236			Epib	0.0589491
	PST	0.0266433			PST	0.0428981
	EcXSfn	0.0197642			EcXSfn	0.0165657
	EcXCldn3	0.0146803			EcXCldn3	0.00853295
	EcXAnxa1	0.139709			EcXAnxa1	0.142724
	PGC	0.030365			PGC	0.0280343
	PSMesp1	0.0413977			PSMesp1	0.03887
	EnXFgf5	0.05495			EnXFgf5	0.0220088
	EnXTtr	0.456751			EnXTtr	0.446777
	MesoMixl1	0.0566892			MesoMixl1	0.0604006
	bFgf15	0.358536			bFgf15	0.347807
	bCacna1d	0.400122			bCacna1d	0.412739
	bNrxn3	0.33167			bNrxn3	0.368969
	bStard8	0.9532			bStard8	1.01486
	bUpk3b	0.229564			bUpk3b	0.241499
	bPlxna4	0.338327			bPlxna4	0.37344
	aGreb1	0.350094			aGreb1	0.297058
	aDach1	0.37177			aDach1	0.353889
	aActc1	0.253863			aActc1	0.284987
	aIgfbp7	0.234086			aIgfbp7	0.239584
	aWnt2G1	0.269203			aWnt2G1	0.274907
	aFgf12SG2M	0.24669			aFgf12SG2M	0.279727
	baIfit1	0.332665			baIfit1	0.266231
	BPr	0.266421			BPr	0.271342
	Ery1a	0.0853829			Ery1a	0.0740722
	Ery1b	0.142507			Ery1b	0.175184
	Ery2	0.0675467			Ery2	0.110211
	Ery3	0.112862			Ery3	0.0836767
	MegP1	0.148984			MegP1	0.0825019
	MegP2	0.153376			MegP2	0.295775
	MegP3	0.0390067			MegP3	0.0264286
	EndGadd45g	0.799081			EndGadd45g	0.753734
	EndCdh5	1.3813			EndCdh5	1.41254
	EndCyp26b1	0.39332			EndCyp26b1	0.578876
	EndRsad2	1.87552			EndRsad2	2.01659
	EMPNrg1	0.79923			EMPNrg1	0.751746
	EMPIl17ra	0.383705			EMPIl17ra	0.421954
	EMPCcl4	0.126878			EMPCcl4	0.0984787
	EMPSepp1	0.0754242			EMPSepp1	0.089928

### Sheet: sTable9C_Bcl6b_Avg_Expr
Supplementary Table9C_Bcl6b_Avg_Expr
	Combined_scRNAseq				NT-Control_scRNAseq
Clusters	Naive	0.00669512		Clusters	Naive	0.00268742
	Epiblast	0.0281216			Epiblast	0.0295965
	Primitive-Streak	0.0085354			Primitive-Streak	0.00555242
	ExE-Ectoderm	0.00872446			ExE-Ectoderm	0.0126009
	PGC	0.00993337			PGC	0.00731582
	ExE-Endoderm	0.00325716			ExE-Endoderm	0.00767345
	Mesoderm-Mixl1	0.00309981			Mesoderm-Mixl1	0.00116383
	Mesoderm-Hoxb	0.000934875			Mesoderm-Hoxb	0.00113499
	Mesoderm-Hoxa	0.00144953			Mesoderm-Hoxa	0.0012833
	Mesoderm-Ifit1	0.00503406			Mesoderm-Ifit1	0
	Blood-Progenitors	0.00279205			Blood-Progenitors	0.00465181
	Erythroid	0.00197495			Erythroid	0.00154084
	Megakaryocyte	0.00416261			Megakaryocyte	0
	Endothelium	0.347155			Endothelium	0.410944
	EMP	0.0108411			EMP	0.00572874
	Combined_scRNAseq				NT-Control_scRNAseq
Subclusters	Naive	0.00669512		Subclusters	Naive	0.00268742
	Epib	0.0281216			Epib	0.0295965
	PST	0.0115898			PST	0.010844
	EcXSfn	0.0201202			EcXSfn	0.0276184
	EcXCldn3	0			EcXCldn3	0
	EcXAnxa1	0.00281703			EcXAnxa1	0
	PGC	0.00993337			PGC	0.00731582
	PSMesp1	0.00515308			PSMesp1	0
	EnXFgf5	0.0075048			EnXFgf5	0.0158367
	EnXTtr	0			EnXTtr	0
	MesoMixl1	0.00309981			MesoMixl1	0.00116383
	bFgf15	0.00216291			bFgf15	0
	bCacna1d	0.00166345			bCacna1d	0.0015809
	bNrxn3	0			bNrxn3	0
	bStard8	0.000913334			bStard8	0
	bUpk3b	0.000320093			bUpk3b	0
	bPlxna4	0.000998996			bPlxna4	0.0023776
	aGreb1	0.00144763			aGreb1	0.00226154
	aDach1	0.00298931			aDach1	0.00235874
	aActc1	0.000754143			aActc1	0
	aIgfbp7	0.000589718			aIgfbp7	0.000508566
	aWnt2G1	0.00115938			aWnt2G1	0
	aFgf12SG2M	0.00238977			aFgf12SG2M	0.00382087
	baIfit1	0.00503406			baIfit1	0
	BPr	0.00279205			BPr	0.00465181
	Ery1a	0.00133757			Ery1a	0
	Ery1b	0.00241869			Ery1b	0.00971345
	Ery2	0			Ery2	0
	Ery3	0.00291927			Ery3	0
	MegP1	0.0103522			MegP1	0
	MegP2	0			MegP2	0
	MegP3	0			MegP3	0
	EndGadd45g	0.156669			EndGadd45g	0.202798
	EndCdh5	0.545053			EndCdh5	0.623723
	EndCyp26b1	0.290973			EndCyp26b1	0.38484
	EndRsad2	0.721958			EndRsad2	0.643836
	EMPNrg1	0.0522554			EMPNrg1	0.0197583
	EMPIl17ra	0			EMPIl17ra	0
	EMPCcl4	0.00162134			EMPCcl4	0
	EMPSepp1	0.00170305			EMPSepp1	0.0057278
